# Biofouling on aquaculture mesh: disentangling seasonal and environmental effects with eDNA

**DOI:** 10.1101/2025.11.20.689612

**Authors:** Tian Tian, Xavier Pochon, Peter Bell, Maren Wellenreuther

## Abstract

Biofouling presents ecological and economic challenges for marine industries, yet patterns of community development in relevant environments remain underexplored. In this study, we examined seasonal (winter vs summer) and spatial (sheltered vs exposed) patterns in eukaryotic biofouling across six coastal sites in New Zealand. Using standardised mesh substrates and environmental DNA (eDNA) metabarcoding with the 18S rRNA gene, we characterised over 10,000 Amplicon Sequence Variants (ASVs) across 216 samples, revealing 541 species from 249 taxonomic classes. Exposed sites exhibited marked seasonal contrasts: winter communities were dominated by hydroids (e.g., *Coryne eximia*), while summer samples shifted to amphipod-rich assemblages (e.g., *Jassa slatteryi*). Sheltered sites showed more stable biomass and diversity but greater site-level variability, especially in summer. Temperature and wind fetch emerged as key environmental drivers, with larger seasonal fluctuations observed under high-exposure conditions. Notably, several dominant species were non-native, underscoring the importance of early detection. These findings highlight the value of molecular monitoring for predicting biofouling risks and informing site-specific antifouling strategies in dynamic marine environments.
