## Supplemental Table S1-S7 for "Biofouling on aquaculture mesh: disentangling seasonal and environmental effects with eDNA"

### Sheet: Table S1
Table S1. Sequencing read counts of all 216 samples at each cleasing step.
Sequench_ID	Sample_ID	InputF	Demultiplexed	Filtered	DenoisedF	DenoisedR	Merged	Nonchim	Decontamination
N_PFR_24_07_037	18S_w3_84	91149	76763	67555	67389	67260	65326	55183	53676
N_PFR_24_07_038	18S_w3_85	99372	83642	73473	73240	73039	70971	60897	57694
N_PFR_24_07_039	18S_w3_89	91479	77495	68306	67982	67759	65766	54633	43005
N_PFR_24_07_040	18S_w3_91	76695	64671	58583	58499	58430	57532	56820	54744
N_PFR_24_07_041	18S_w3_92	74944	63256	56122	55959	55837	54833	52240	51145
N_PFR_24_07_042	18S_w3_93	82237	69444	61670	61534	61366	60366	55354	51189
N_PFR_24_07_049	18S_w3_102	122756	103693	83828	83589	83511	80772	69201	60581
N_PFR_24_07_050	18S_w3_103	92829	78482	66613	66384	66223	63838	55137	48612
N_PFR_24_07_051	18S_w3_107	69943	58841	52671	52428	52222	50357	43093	37027
N_PFR_24_07_052	18S_w3_109	150400	126791	110633	110299	110199	107509	98653	0
N_PFR_24_07_053	18S_w3_110	46827	41565	35858	35765	35720	35116	32996	25933
N_PFR_24_07_054	18S_w3_111	89104	75135	67910	67804	67764	66435	55744	49216
N_PFR_24_07_061	18S_w3_120	105632	88981	77876	77559	77411	74720	61249	60239
N_PFR_24_07_062	18S_w3_123	119534	100933	86325	85993	85828	82721	70807	69702
N_PFR_24_07_063	18S_w3_125	84291	71009	62592	62249	62106	59115	47612	45996
N_PFR_24_07_064	18S_w3_127	74076	62398	56147	56059	55888	55205	47389	47250
N_PFR_24_07_065	18S_w3_128	60776	51034	46050	45968	45917	44873	43857	43706
N_PFR_24_07_066	18S_w3_129	51685	43697	39692	39637	39547	38675	36878	36742
N_PFR_24_07_073	18S_w3_162	99731	84345	72873	72351	71914	68122	56185	56185
N_PFR_24_07_074	18S_w3_163	59839	50582	43174	42734	42341	39835	35078	35080
N_PFR_24_07_075	18S_w3_167	100993	84898	73531	73026	72580	69108	62083	62165
N_PFR_24_07_076	18S_w3_169	57345	48398	42056	41695	41509	39896	37455	37455
N_PFR_24_07_077	18S_w3_170	64205	54290	46968	46623	46390	44699	42394	42394
N_PFR_24_07_078	18S_w3_171	85845	72385	63211	62785	62474	59958	53362	53362
N_PFR_24_07_079	18S_w3_150	51097	43290	37638	37462	37252	36424	33080	33080
N_PFR_24_07_080	18S_w3_151	51487	43472	36693	36390	36121	35008	31139	31129
N_PFR_24_07_081	18S_w3_155	86101	72673	61141	60825	60597	58808	52514	52514
N_PFR_24_07_082	18S_w3_157	49577	41722	36928	36850	36755	36033	35143	35143
N_PFR_24_07_083	18S_w3_158	25488	21624	18693	18688	18651	18465	18411	18411
N_PFR_24_07_084	18S_w3_159	48977	41469	36318	36240	36152	35303	34166	34166
N_PFR_24_07_085	18S_w3_138	82982	70368	60884	60544	60318	58608	49900	50066
N_PFR_24_07_086	18S_w3_139	80451	67874	57488	57103	56926	55570	47551	47551
N_PFR_24_07_087	18S_w3_143	91326	77192	67640	67382	67150	65642	56640	56650
N_PFR_24_07_088	18S_w3_145	81448	68723	60049	59868	59883	58872	55698	55698
N_PFR_24_07_089	18S_w3_146	45502	38540	33906	33727	33626	32980	29431	29431
N_PFR_24_07_090	18S_w3_147	54911	46396	39025	38943	38919	38283	36195	36195
N_PFR_24_07_132	18S_s4_82	24008	20382	16812	16736	16787	16595	15485	15485
N_PFR_24_07_133	18S_s4_86	21144	17803	14571	14548	14552	14374	13492	13492
N_PFR_24_07_134	18S_s4_90	41868	35542	30112	30084	30081	29746	25197	25197
N_PFR_24_07_135	18S_s4_91	47647	40435	33497	33426	33464	33193	31946	31946
N_PFR_24_07_136	18S_s4_92	29745	25063	20426	20392	20389	19960	19897	19897
N_PFR_24_07_137	18S_s4_93	24558	20799	17940	17931	17900	17622	17379	17379
N_PFR_24_07_144	18S_s4_100	23144	19658	15815	15761	15731	15324	14486	14486
N_PFR_24_07_145	18S_s4_104	19691	16637	13470	13392	13367	12768	12138	12138
N_PFR_24_07_146	18S_s4_108	19949	16821	13907	13856	13843	13453	12804	12804
N_PFR_24_07_147	18S_s4_109	25446	21536	18472	18459	18426	17962	17140	17140
N_PFR_24_07_148	18S_s4_110	12454	10881	8992	8972	8973	8841	8672	8672
N_PFR_24_07_149	18S_s4_111	18429	15553	13102	13098	13076	12852	12653	12653
N_PFR_24_07_156	18S_s4_118	25875	21936	18980	18853	18967	18281	18228	18228
N_PFR_24_07_157	18S_s4_122	31645	26671	23355	23341	23319	23044	23035	23035
N_PFR_24_07_158	18S_s4_126	37653	31781	27398	27398	27396	27198	27184	27184
N_PFR_24_07_159	18S_s4_127	22606	19180	16362	16359	16341	16301	16120	16120
N_PFR_24_07_160	18S_s4_128	39551	33277	29141	29070	29047	28547	28543	28543
N_PFR_24_07_161	18S_s4_129	30116	25392	21547	21541	21540	21537	21529	21529
N_PFR_24_07_168	18S_s4_160	37767	31795	27638	27383	27309	26178	23298	23434
N_PFR_24_07_169	18S_s4_164	98275	82789	72912	72611	72423	69939	61334	61627
N_PFR_24_07_170	18S_s4_168	35826	30215	26539	26299	26174	25246	22857	22883
N_PFR_24_07_171	18S_s4_169	51804	43598	37267	37019	36802	35190	31956	31990
N_PFR_24_07_172	18S_s4_170	44762	37883	33240	32979	32860	31967	29117	29186
N_PFR_24_07_173	18S_s4_171	44977	38003	33899	33657	33551	32192	29422	29467
N_PFR_24_07_174	18S_s4_148	36250	30523	27124	26871	26844	26043	23360	23444
N_PFR_24_07_175	18S_s4_152	42876	35995	30838	30604	30481	29521	26566	26644
N_PFR_24_07_176	18S_s4_156	52863	44564	39069	38753	38561	36878	33172	33226
N_PFR_24_07_177	18S_s4_157	55006	46338	41300	41034	40912	39595	34791	35246
N_PFR_24_07_178	18S_s4_158	50147	42240	37458	37194	36930	35707	30619	31471
N_PFR_24_07_179	18S_s4_159	45217	38398	33961	33674	33572	32162	27435	28029
N_PFR_24_07_180	18S_s4_136	44620	37473	33314	33097	33056	31831	29755	29755
N_PFR_24_07_181	18S_s4_140	38251	32402	28561	28364	28349	27628	25658	25692
N_PFR_24_07_182	18S_s4_144	46224	38978	33720	33514	33457	32463	30905	30905
N_PFR_24_07_183	18S_s4_145	37143	31119	27728	27451	27460	26299	25198	25198
N_PFR_24_07_184	18S_s4_146	47432	40285	35253	35064	34978	33768	30721	30761
N_PFR_24_07_185	18S_s4_147	48374	40746	35342	35134	35107	34159	31954	31954
N_PFR_24_07_227	18S_s5_83	72322	61176	52920	52669	52550	51561	47625	47625
N_PFR_24_07_228	18S_s5_87	38038	31963	27560	27477	27367	26732	25041	25041
N_PFR_24_07_229	18S_s5_88	166573	140333	119784	119605	119425	116572	106141	106141
N_PFR_24_07_230	18S_s5_172	35960	30173	25305	25241	25201	24992	24281	24281
N_PFR_24_07_231	18S_s5_173	64234	54239	46075	46014	45946	45531	43519	43519
N_PFR_24_07_232	18S_s5_174	134543	113763	96624	96432	96482	95716	89268	89364
N_PFR_24_07_239	18S_s5_101	89078	75602	63076	62877	62819	62114	49217	49217
N_PFR_24_07_240	18S_s5_105	45200	38223	31185	31127	31103	30899	25201	25201
N_PFR_24_07_241	18S_s5_106	83051	70413	60368	60269	60104	59495	51835	51835
N_PFR_24_07_242	18S_s5_181	47570	40280	35065	34993	35010	34550	28462	28462
N_PFR_24_07_243	18S_s5_182	84332	71309	61110	61019	61009	60354	53414	53414
N_PFR_24_07_244	18S_s5_183	108211	91415	75895	75703	75827	75028	64515	64515
N_PFR_24_07_251	18S_s5_119	102864	86542	73908	73847	73764	71870	69969	69969
N_PFR_24_07_252	18S_s5_123	48386	40913	34745	34641	34655	34423	33830	33830
N_PFR_24_07_253	18S_s5_124	132426	112335	96950	96754	96590	94338	90904	90904
N_PFR_24_07_254	18S_s5_190	64112	54218	46175	46118	46127	45497	43690	43690
N_PFR_24_07_255	18S_s5_191	49569	41907	35999	35876	35807	35331	35004	35004
N_PFR_24_07_256	18S_s5_192	38670	32489	28174	28090	28072	27683	25940	25940
N_PFR_24_07_263	18S_s5_161	101514	85753	75968	75595	75493	73069	68657	68596
N_PFR_24_07_264	18S_s5_165	48069	42129	37315	37058	36916	36145	33913	25201
N_PFR_24_07_265	18S_s5_166	83542	70550	60364	60107	59956	58281	54797	46477
N_PFR_24_07_266	18S_s5_205	78133	65985	57893	57527	57378	55993	49780	49488
N_PFR_24_07_267	18S_s5_206	99729	84167	73248	72912	72788	70795	65467	65427
N_PFR_24_07_268	18S_s5_207	79808	67412	59147	58778	58481	56716	52002	51895
N_PFR_24_07_269	18S_s5_149	49311	41626	36888	36554	36419	35576	32276	30352
N_PFR_24_07_270	18S_s5_153	68382	57548	49868	49502	49127	47861	40854	29908
N_PFR_24_07_271	18S_s5_154	94711	80078	71250	70816	70550	69081	59586	54839
N_PFR_24_07_272	18S_s5_202	108538	91578	80319	80063	79922	79190	69100	21222
N_PFR_24_07_273	18S_s5_203	66689	56366	47744	47474	47362	46839	42624	40178
N_PFR_24_07_274	18S_s5_204	77554	65377	56949	56613	56609	55882	50075	46486
N_PFR_24_07_275	18S_s5_137	110750	93482	81155	80607	80321	78484	67071	59264
N_PFR_24_07_276	18S_s5_141	163820	138567	119262	118929	118660	117147	99347	88265
N_PFR_24_07_277	18S_s5_142	106508	89790	78534	78190	77993	76519	64270	53734
N_PFR_24_07_278	18S_s5_199	53257	45064	38619	38456	38394	38109	27989	15435
N_PFR_24_07_279	18S_s5_200	78677	66690	57994	57793	57752	57416	44083	34389
N_PFR_24_07_280	18S_s5_201	63850	54370	47641	47442	47490	47117	34570	23138
N_PFR_24_07_322	18S_s6_84	68087	57562	50380	50287	50260	49754	40410	6762
N_PFR_24_07_323	18S_s6_85	55618	46813	41157	41063	41042	40612	26296	3750
N_PFR_24_07_324	18S_s6_89	34588	29157	24877	24747	24760	24324	14872	5534
N_PFR_24_07_325	18S_s6_91	40617	34175	29968	29886	29868	29649	26794	4642
N_PFR_24_07_326	18S_s6_92	36095	30428	26690	26588	26577	26354	19469	4544
N_PFR_24_07_327	18S_s6_93	51445	43529	38097	38030	38008	37722	30952	3241
N_PFR_24_07_334	18S_s6_102	45409	38282	32722	32567	32491	31922	23665	11437
N_PFR_24_07_335	18S_s6_103	62280	52825	46069	45919	45799	45220	34311	13511
N_PFR_24_07_336	18S_s6_107	20023	16869	14271	14132	14094	13851	11172	4727
N_PFR_24_07_337	18S_s6_109	43051	36306	31134	30997	30929	30297	19500	5086
N_PFR_24_07_338	18S_s6_110	32183	27182	23671	23539	23505	22879	18179	6936
N_PFR_24_07_339	18S_s6_111	38076	32177	27861	27651	27695	27074	18471	5654
N_PFR_24_07_346	18S_s6_120	81723	69229	59042	58776	58566	57471	55033	33813
N_PFR_24_07_347	18S_s6_121	116765	98897	79834	79464	79250	76577	72366	66297
N_PFR_24_07_348	18S_s6_125	74516	62831	54367	54125	53983	52479	49486	45105
N_PFR_24_07_349	18S_s6_127	40527	34285	28316	28174	28102	27795	27515	9267
N_PFR_24_07_350	18S_s6_128	36395	30694	25697	25593	25548	25310	25195	6910
N_PFR_24_07_351	18S_s6_129	39527	33253	28523	28346	28378	28113	27843	7702
N_PFR_24_07_358	18S_s6_162	91693	77431	66872	66514	65980	63167	54981	53733
N_PFR_24_07_359	18S_s6_163	71408	60270	51306	50966	50652	49118	42144	40767
N_PFR_24_07_360	18S_s6_167	47313	39914	34472	33981	33811	31765	27213	25317
N_PFR_24_07_361	18S_s6_169	54796	46243	40181	39857	39629	37828	31623	28193
N_PFR_24_07_362	18S_s6_170	55024	46444	40342	40009	39774	37607	33813	33646
N_PFR_24_07_363	18S_s6_171	60119	50831	44241	43953	43727	42132	38003	37423
N_PFR_24_07_364	18S_s6_150	62489	53114	44167	43585	43247	40964	36066	33893
N_PFR_24_07_365	18S_s6_151	46149	39107	32819	32359	31879	29398	25066	20835
N_PFR_24_07_366	18S_s6_155	32037	27032	22049	21604	21326	20126	18434	17860
N_PFR_24_07_367	18S_s6_157	34956	29747	24119	23958	23805	23093	21465	21442
N_PFR_24_07_368	18S_s6_158	33547	28354	24619	24415	24362	23834	22219	10676
N_PFR_24_07_369	18S_s6_159	30314	27292	20851	20727	20653	20311	18909	18893
N_PFR_24_07_370	18S_s6_138	83133	70437	59741	59256	58636	55352	49019	48345
N_PFR_24_07_371	18S_s6_139	113129	95491	80155	79648	79085	76162	68335	66583
N_PFR_24_07_372	18S_s6_143	48807	41133	35224	34667	34261	31795	28279	28072
N_PFR_24_07_373	18S_s6_145	31554	26846	20821	20809	20806	20739	20613	20581
N_PFR_24_07_374	18S_s6_146	49078	41960	32713	32707	32710	32610	32592	32552
N_PFR_24_07_375	18S_s6_147	52255	44317	34370	34360	34325	34185	34182	34055
N_PFR_24_07_418	18S_w1_82	828656	696791	631037	625437	628640	595541	590844	590202
N_PFR_24_07_419	18S_w1_86	708827	596040	542952	539254	540200	514150	494379	494776
N_PFR_24_07_420	18S_w1_90	231506	193732	175201	174689	174545	169193	162247	159410
N_PFR_24_07_421	18S_w1_91	291547	245557	222428	222180	221956	214815	207408	205540
N_PFR_24_07_422	18S_w1_92	422356	354709	321185	318813	319824	305927	304016	304491
N_PFR_24_07_423	18S_w1_93	249360	209428	183444	182834	182479	177438	152879	149745
N_PFR_24_07_430	18S_w1_100	205589	173657	150923	150211	149654	145801	135181	106242
N_PFR_24_07_431	18S_w1_104	442566	372053	341790	341418	341470	335449	330914	322297
N_PFR_24_07_432	18S_w1_108	244143	205322	187928	187618	187474	184923	182799	177633
N_PFR_24_07_433	18S_w1_109	316153	266437	244045	243875	243713	240116	235366	226725
N_PFR_24_07_434	18S_w1_110	630966	532458	482960	482146	481931	473382	466489	445333
N_PFR_24_07_435	18S_w1_111	225263	189073	170088	169568	169450	165668	142758	137046
N_PFR_24_07_442	18S_w1_118	274397	230811	208467	208264	208114	204905	202072	198025
N_PFR_24_07_443	18S_w1_122	259086	217928	197544	197413	197359	194747	191466	187322
N_PFR_24_07_444	18S_w1_126	237880	199977	182179	181999	181914	179607	177383	173589
N_PFR_24_07_445	18S_w1_127	242454	203819	185079	184884	184853	182007	179908	176369
N_PFR_24_07_446	18S_w1_128	161685	136161	120947	120839	120761	118816	116104	113317
N_PFR_24_07_447	18S_w1_129	179032	150367	134869	134642	134651	132726	130384	126780
N_PFR_24_07_454	18S_w1_160	120591	103030	69310	69167	69098	67467	66906	61170
N_PFR_24_07_455	18S_w1_164	258886	220918	156323	156012	155818	153665	151170	143895
N_PFR_24_07_456	18S_w1_168	510379	431950	335364	334089	334202	323977	301704	291141
N_PFR_24_07_457	18S_w1_169	139946	119212	87047	86904	86759	85564	83470	72794
N_PFR_24_07_458	18S_w1_170	93650	79894	55766	55678	55623	54094	52975	33832
N_PFR_24_07_459	18S_w1_171	251603	213620	154392	154051	153874	151619	146626	131848
N_PFR_24_07_460	18S_w1_148	204058	171944	151287	151167	151095	147306	144006	125474
N_PFR_24_07_461	18S_w1_152	130126	109421	95943	95806	95697	94245	91793	85292
N_PFR_24_07_462	18S_w1_156	117850	99513	83489	83265	83291	81998	80058	76362
N_PFR_24_07_463	18S_w1_157	131592	110902	96253	96154	95895	93764	90983	90316
N_PFR_24_07_464	18S_w1_158	418577	353068	307419	305533	306440	295899	271242	238782
N_PFR_24_07_465	18S_w1_159	147886	124971	101124	100983	100858	98781	96421	91734
N_PFR_24_07_466	18S_w1_136	638436	537912	481286	481010	480833	466894	450763	445871
N_PFR_24_07_467	18S_w1_140	43349	36478	32222	32170	32131	31761	31664	30922
N_PFR_24_07_468	18S_w1_144	297538	249827	224114	223897	223715	218958	216132	213043
N_PFR_24_07_469	18S_w1_145	211923	178602	157789	157533	157370	153404	147132	145604
N_PFR_24_07_470	18S_w1_146	268058	225427	200772	200180	200289	194516	190652	188429
N_PFR_24_07_471	18S_w1_147	197646	166086	146968	146687	146504	142974	134911	132981
N_PFR_24_07_509	18S_w2_83	254351	214412	185084	184396	184400	179028	138588	106342
N_PFR_24_07_510	18S_w2_87	383405	322569	291157	290747	290550	282706	221539	220844
N_PFR_24_07_511	18S_w2_88	377131	316943	281012	280682	280503	271858	220138	217516
N_PFR_24_07_512	18S_w2_172	225050	189961	165055	164739	164647	162931	121259	116094
N_PFR_24_07_513	18S_w2_173	144729	122225	105965	105459	105877	104667	102588	101968
N_PFR_24_07_514	18S_w2_174	172309	144850	127158	127029	126831	124161	118878	118918
N_PFR_24_07_521	18S_w2_101	277492	233960	204546	204138	203965	199147	177219	174261
N_PFR_24_07_522	18S_w2_105	242620	203705	182223	181859	181636	177074	151949	146490
N_PFR_24_07_523	18S_w2_106	931225	784534	673298	672037	671924	656575	533164	525464
N_PFR_24_07_524	18S_w2_181	152502	129711	108109	107773	107587	106535	93515	86544
N_PFR_24_07_525	18S_w2_182	333097	281649	247731	246944	247442	245787	244457	234200
N_PFR_24_07_526	18S_w2_183	773945	651240	577168	576327	576620	566953	513234	507173
N_PFR_24_07_533	18S_w2_119	238221	200814	174564	174094	173918	170777	156653	152582
N_PFR_24_07_534	18S_w2_121	213668	180068	157721	157090	157004	151726	121442	118693
N_PFR_24_07_535	18S_w2_124	266338	223810	188387	187662	187492	182107	152935	151371
N_PFR_24_07_536	18S_w2_190	224527	189089	170812	170623	170389	166824	143427	136847
N_PFR_24_07_537	18S_w2_191	169565	142842	127751	127564	127376	124638	121736	121419
N_PFR_24_07_538	18S_w2_192	168987	141938	125912	125641	125672	123174	114090	85359
N_PFR_24_07_545	18S_w2_161	719174	605084	536445	535699	535179	520159	479140	461528
N_PFR_24_07_546	18S_w2_165	193319	162395	142647	142170	141774	137497	125898	114062
N_PFR_24_07_547	18S_w2_166	263337	221513	193233	192753	192537	187118	174669	163532
N_PFR_24_07_548	18S_w2_205	622182	523122	461835	461159	460395	448529	390519	382860
N_PFR_24_07_549	18S_w2_206	180217	151987	133075	132652	132372	129614	112091	109526
N_PFR_24_07_550	18S_w2_207	249910	209789	178624	178188	177736	172138	159077	154390
N_PFR_24_07_551	18S_w2_149	748044	631292	553959	552559	552906	544679	497449	483365
N_PFR_24_07_552	18S_w2_153	207143	174384	153557	153236	153001	150306	135636	130141
N_PFR_24_07_553	18S_w2_154	546747	460620	395492	395005	394608	388008	360079	356542
N_PFR_24_07_554	18S_w2_202	283455	238023	210810	210571	210366	206367	195835	194249
N_PFR_24_07_555	18S_w2_203	252906	212221	188200	187927	187563	184101	176014	171329
N_PFR_24_07_556	18S_w2_204	355856	298868	263138	262865	262450	258024	237304	236974
N_PFR_24_07_557	18S_w2_137	161980	136571	119060	118613	118454	117116	105684	95058
N_PFR_24_07_558	18S_w2_141	191923	161653	141458	141020	140918	138931	128602	123409
N_PFR_24_07_559	18S_w2_142	969337	816870	710508	709540	709228	697916	627599	623130
N_PFR_24_07_560	18S_w2_199	601344	505408	454959	454125	454184	440480	425556	419303
N_PFR_24_07_561	18S_w2_200	235855	198673	176329	176009	175923	171357	159510	147646
N_PFR_24_07_562	18S_w2_201	813959	683993	607960	607470	606645	590333	563370	550288
Total reads		32486494	27386925	23896872	23824654	23803154	23222041	21309064	20153751
Average reads per sample		150400	126791	110634	110299	110200	107509	98653	93304

### Sheet: Table S2
Table S2. The ANOVA and post-hoc pairwise comparison results of seasonal succession biomass analyses (pairwise comparison results for the same level of analysis were merged to the same table sections).
Two-way ANOVA test result of the effects of exposure and season and their interaction on wet weight.							Two-way ANOVA test result of the effects of exposure and season and their interaction on dry weight.
Factor	F value	Pr(>F)	Significance				Factor	F value	Pr(>F)	Significance
Season	2.3168	0.12947					Season	7.7968	0.0057124	**
Exposure	3.6666	0.056861	.				Exposure	0.34711	0.55638
Season*Exposure	5.1406	0.024381	*				Season*Exposure	12.1317	0.00060207	***
Post-hoc pairwise comparison results of the effects of season and exposure on wet weight within the same season and exposure.							Post-hoc pairwise comparison results of the effects of season and exposure on dry weight within the same season and exposure.
Season		Winter		Summer			Season		Winter		Summer
Pairs		t.ratio	p.value	t.ratio	p.value		Pairs		t.ratio	p.value	t.ratio	p.value
Exposed sites	Sheltered sites	-0.411	0.6814	-3.287	0.0012		Exposed sites	Sheltered sites	2.447	0.0152	-1.989	0.0479
Exposure		Exposed sites		Sheltered sites			Exposure		Exposed sites		Sheltered sites
Pairs		t.ratio	p.value	t.ratio	p.value		Pairs		t.ratio	p.value	t.ratio	p.value
Winter	Summer	-2.236	0.0264	0.64	0.523		Winter	Summer	-4.251	<.0001	0.186	0.8525
Post-hoc pairwise comparison results of wet weight from the seasonal succession samples at different sampling point at each site.
Exposure		E1		E2		E3		S1		S2		S3
Pairs		t.ratio	p.value	t.ratio	p.value	t.ratio	p.value	t.ratio	p.value	t.ratio	p.value	t.ratio	p.value
Summer1	Summer2	-13.662	<.0001	1.768	0.489	-12.227	<.0001	-0.483	0.9967	-3.249	0.0171	-2.014	0.3387
Summer1	Summer3	-9.572	<.0001	-8.779	<.0001	-4.084	0.0009	-2.816	0.0595	-8.727	<.0001	-12.245	<.0001
Summer2	Summer3	4.09	0.0009	-10.547	<.0001	8.143	<.0001	-2.333	0.1864	-5.478	<.0001	-10.231	<.0001
Winter1	Winter2	-14.408	<.0001	-15.328	<.0001	-9.358	<.0001	0.672	0.9848	-2.211	0.2379	-2.928	0.0439
Winter1	Winter3	-15.758	<.0001	-19.965	<.0001	-17.526	<.0001	-2.689	0.0825	-10.76	<.0001	-3.126	0.0249
Winter2	Winter3	-1.35	0.7564	-4.637	<.0001	-8.168	<.0001	-3.361	0.012	-8.549	<.0001	-0.198	1
Post-hoc pairwise comparison results of dry weight from the seasonal succession samples at different sampling point at each site.
Exposure		E1		E2		E3		S1		S2		S3
Pairs		t.ratio	p.value	t.ratio	p.value	t.ratio	p.value	t.ratio	p.value	t.ratio	p.value	t.ratio	p.value
Summer1	Summer2	-8.795	<.0001	0.841	0.9593	-6.329	<.0001	-3.489	0.0079	5.909	<.0001	-5.141	<.0001
Summer1	Summer3	-7.166	<.0001	-6.63	<.0001	-3.013	0.0346	-1.1	0.8808	-5.725	<.0001	-7.955	<.0001
Summer2	Summer3	1.63	0.5802	-7.471	<.0001	3.317	0.0138	2.388	0.1659	0.183	1	-2.814	0.0598
Winter1	Winter2	-11.224	<.0001	-12.201	<.0001	-8.816	<.0001	1.352	0.7555	-3.375	0.0115	-3.376	0.0115
Winter1	Winter3	-14.299	<.0001	-19.203	<.0001	-16.781	<.0001	0.361	0.9992	-11.802	<.0001	-7.075	<.0001
Winter2	Winter3	-3.076	0.0288	-7.002	<.0001	-7.965	<.0001	-0.991	0.9204	-8.426	<.0001	-3.699	0.0038
Post-hoc pairwise comparison results of wet weight from the first four weeks in winter and summer at each site between two exposures.							Post-hoc pairwise comparison results of wdry weight from the first four weeks in winter and summer at each site between two exposures.
Season		Summer1		Winter1			Season		Summer1		Winter1
Pairs		t.ratio	p.value	t.ratio	p.value		Pairs		t.ratio	p.value	t.ratio	p.value
E1	S1	-7.429	<.0001	-7.245	<.0001		E1	S1	-2.767	0.0677	-3.847	0.0023
E1	S2	-7.322	<.0001	-8.736	<.0001		E1	S2	-3.456	0.0088	-3.439	0.0093
E1	S3	-4.102	0.0009	-10.805	<.0001		E1	S3	-1.429	0.7091	-5.716	<.0001
E2	S1	-4.579	0.0001	-7.194	<.0001		E2	S1	-1.127	0.8695	-3.852	0.0022
E2	S2	-4.471	0.0002	-8.685	<.0001		E2	S2	-1.817	0.4577	-3.444	0.0092
E2	S3	-1.251	0.8107	-10.754	<.0001		E2	S3	0.21	0.9999	-5.72	<.0001
E3	S1	-7.902	<.0001	-5.629	<.0001		E3	S1	-3.092	0.0275	-3.307	0.0143
E3	S2	-7.794	<.0001	-7.119	<.0001		E3	S2	-3.782	0.0029	-2.899	0.0475
E3	S3	-4.575	0.0001	-9.189	<.0001		E3	S3	-1.755	0.4973	-5.176	<.0001

### Sheet: Table S3
	Table S3. The ANOVA and post-hoc pairwise comparison results of the seasonal succession alpha diversity matrix (pairwise comparison results for the same level of analysis were merged to the same table sections).
	Two-way ANOVA test result of the effects of season, exposure and their interaction on observed richness.						Two-way ANOVA test result of the effects of season, exposure and their interaction on Shannon index.
	Factor	F value	Pr(>F)	Significance			Factor	F value	Pr(>F)	Significance
	Season	0.187	0.6666				Season	0.00014944	0.99027
	Exposure	46.927	5.34e-10	***			Exposure	23.048	5.3162e-06	***
	Season*Exposure	6.223	0.0142	*			Season*Exposure	3.3219	0.071238	.
	Post-hoc pairwise comparison results of the effects of season and exposure on observed richness.						Post-hoc pairwise comparison results of the effects of season and exposure on temperature within the same season and exposure.
	Pairs		lwr	upr	p.value		Season		Winter		Summer
	Winter.Exposed	Winter.Sheltered	2.13115	25.8689	0.0138935		Pairs		t.ratio	p.value	t.ratio	p.value
	Winter.Exposed	Summer.Exposed	-2.46144	21.2763	0.169964		Exposed sites	Sheltered sites	-4.927	<.0001	-1.18	0.2407
	Winter.Exposed	Summer.Sheltered	8.76078	32.4985	8.92e-05		Exposure		Exposed sites		Sheltered sites
	Winter.Sheltered	Summer.Exposed	11.5386	35.2763	7.4e-06		Pairs		t.ratio	p.value	t.ratio	p.value
	Winter.Sheltered	Summer.Sheltered	-18.4985	5.23922	0.466245		Winter	Summer	2.299	0.0235	-1.449	0.1504
	Summer.Exposed	Summer.Sheltered	18.1682	41.9059	<.0001
							Post-hoc pairwise comparison results of wet weight from the seasonal succession samples at different sampling point at each site.
							Exposure		E1		E2		E3		S1		S2		S3
							Pairs		t.ratio	p.value	t.ratio	p.value	t.ratio	p.value	t.ratio	p.value	t.ratio	p.value	t.ratio	p.value
							Summer1	Summer2	-1.502	0.6642	1.672	0.5546	0.064	1	4.789	0.0001	-0.149	1	-0.017	1
							Summer1	Summer3	-0.917	0.9408	-0.765	0.9724	-1.829	0.4541	0.918	0.9407	-1.737	0.5126	-0.197	1
							Summer2	Summer3	0.584	0.9918	-2.437	0.1574	-1.893	0.4147	-3.871	0.0031	-1.588	0.609	-0.181	1
							Winter1	Winter2	-6.355	<.0001	-1.755	0.5008	-6.595	<.0001	-0.131	1	-1.634	0.5789	-4.212	0.001
							Winter1	Winter3	-7.291	<.0001	-2.855	0.0601	-8.176	<.0001	-2.703	0.0872	-1.561	0.6262	-4.145	0.0012
							Winter2	Winter3	-0.936	0.9359	-1.1	0.8797	-1.581	0.6136	-2.572	0.1177	0.073	1	0.067	1

### Sheet: Table S4&5
Table S4. The read counts and percentages of the classes and species of the most abundant 50 ASVs of the seasonal successional samples from both seasons and locations.					Table S5. The read counts and percentages of the non-native species from the seasonal succession samples from both seasons and locations.
Class	Species	Reads	Percentage		Non-native species	Reads	Percentage
Bacillariophyceae	Asterionella_glacialis	139	0.0005		Boccardia_proboscidea	5	0
Bivalvia	Mytilus_edulis	4568	0.015		Ciona_intestinalis	87	0
Copepoda	Temora_turbinata	2576	0.0085		Polydora_haswelli	16	0
Copepoda	Harpacticus_sp._France_RJH_2007	11792	0.0388		Coryne_eximia	3089588	0.4144
Copepoda	NA	467	0.0015		Ectopleura_crocea	92	0
Copepoda	uncultured_eukaryote	5700	0.0188		Jassa_slatteryi	1768961	0.2372
Florideophyceae	NA	3747	0.0123		Neosiphonia_harveyi	21	0
Gastropoda	Babylonia_zeylanica	3172	0.0104		Obelia_geniculata	2597524	0.3484
Gastropoda	Batillaria_zonalis	1383	0.0046
Hexacorallia	Viatrix_globulifera	18802	0.0619
Hydrozoa	Clytia_gracilis	39	0.0001
Hydrozoa	Coryne_eximia	51178	0.1684
Hydrozoa	Obelia_geniculata_(knotted_thread_hydroid)	59341	0.1953
Magnoliopsida	Silene_conica	718	0.0024
Malacostraca	Caprella_equilibra	17639	0.058
Malacostraca	Cyclograpsus_cinereus	5306	0.0175
Malacostraca	Jassa_falcata	3953	0.013
Malacostraca	Jassa_slatteryi	63748	0.2098
Oligohymenophorea	NA	20207	0.0665
Phyllopharyngea	Ephelota_gigantea	270	0.0009
Phyllopharyngea	Ephelota_sp._QD-5	162	0.0005
Phyllopharyngea	Ephelota_sp._RJL2001	293	0.001
Phyllopharyngea	Ephelota_truncata	68	0.0002
Phyllopharyngea	NA	415	0.0014
Phyllopharyngea	Ephelota_mammillata	547	0.0018
Rhabditophora	Notoplana_australis	14910	0.0491
Ulvophyceae	Cladophora_cf._ruchingeri_H95	1855	0.0061
Others	NA	10889	0.0357

### Sheet: Table S6
Table S6. The ANOSIM, PERMANOVA and post-hoc pairwise comparison results of beta diversity matrix of the seasonal succession samples under different seasons and exposures (pairwise comparison results for the same level of analysis were merged to the same table sections).
PERMANOVA results of the effects of season and exposure and their interactions on the beta diversity matrix of the seasonal succession samples.
Factor	R²	Pr(>F)	Significance
Season	0.13477	0.001	***
Exposure	0.1584	0.001	***
Season*Exposure	0.09505	0.001	***
Post-hoc pairwise comparison results of beta diversity matrix of the seasonal succession samples from two seasons and two exposures.
Pairs		R²	p.value	p.adjusted
Winter.Exposed	Winter.Sheltered	0.302261	0.001	0.006
Winter.Exposed	Summer.Exposed	0.400537	0.001	0.006
Winter.Exposed	Summer.Sheltered	0.313881	0.001	0.006
Winter.Sheltered	Summer.Exposed	0.333751	0.001	0.006
Winter.Sheltered	Summer.Sheltered	0.11168	0.001	0.006
Summer.Exposed	Summer.Sheltered	0.285505	0.001	0.006
Post-hoc pairwise comparison results of beta diversity matrix of the seasonal succession samples from the same seasons and exposures.
Exposure		Exposed sites			Sheltered sites
Pairs		R²	p.value	p.adjusted	R²	p.value	p.adjusted
Summer1	Summer2	0.147201	0.048	0.144	0.267302	0.002	0.006
Summer1	Summer3	0.318798	0.001	0.003	0.378945	0.001	0.003
Summer2	Summer3	0.21469	0.004	0.012	0.108842	0.138	0.414
Winter1	Winter2	0.36866	0.001	0.003	0.241837	0.008	0.024
Winter1	Winter3	0.4993	0.001	0.003	0.318265	0.004	0.012
Winter2	Winter3	0.210268	0.004	0.012	0.291698	0.001	0.003
Season		Winter			Summer
Pairs		R²	p.value	p.adjusted	R²	p.value	p.adjusted
E1	E2	0.0754427	0.253	0.759	0.124564	0.072	0.216
E1	E3	0.0524067	0.369	1	0.230791	0.001	0.003
E2	E3	0.0618729	0.341	1	0.37403	0.001	0.003
S1	S2	0.0910776	0.144	0.432	0.459336	0.001	0.003
S1	S3	0.12879	0.045	0.135	0.501347	0.001	0.003
S2	S3	0.0629975	0.325	0.975	0.0716858	0.263	0.789

### Sheet: Table S7
Table S7. The calculation and ANOVA of temperature and wind fetch analysis, the ANOSIM, PERMANOVA and post-hoc pairwise comparison results of beta diversity matrix of the monthly recruitment samples under different temperature and wind fetch (pairwise comparison results for the same level of analysis were merged to the same table sections).
Temperature and wind fetch calculation of each site in each sampling point.					One-way ANOVA test result of the effect of exposure on wind fetch.							PERMANOVA results of the effects of temperature and wind fetch and their interactions on the beta diversity matrix of the monthly recruitment samples.
Site	Season	Mean temperature per month (°C)	Wind fetch (m)		Factor	F value	Pr(>F)	Significance				Factor	R²	Pr(>F)	Significance
E1	Summer	19.92	78674.2		Exposure	309.54	< 2.22e-16	***				Temperature	0.14615	0.001	***
		20.68										Wind_fetch	0.13186	0.001	***
		19.81			Levene’s test for testing fetch variations within the same exposure.							Temperature*Wind_fetch	0.05886	0.001	***
	Winter	13.14			Factor	F value	Pr(>F)	Significance
		12.41			Exposure	0.297	0.615					Post-hoc pairwise comparison results of beta diversity matrix of the monthly recruitment samples from the two temperature and wind fetch levels.
		13.17										Pairs		R²	p.value	p.adjusted
E2	Summer	19.84	80482		Two-way ANOVA test result of the effect of exposure and season on temperature.							Winter.Exposed	Winter.Sheltered	0.203854	0.001	0.006
		20.54			Factor	F value	Pr(>F)	Significance				Winter.Exposed	Summer.Exposed	0.249503	0.001	0.006
		19.64			Season	313.163	< 2.22e-16	***				Winter.Exposed	Summer.Sheltered	0.201004	0.001	0.006
	Winter	13.24			Exposure	92.047	5.4324e-16	***				Winter.Sheltered	Summer.Exposed	0.392566	0.001	0.006
		12.55			Season*Exposure	260.996	< 2.22e-16	***				Winter.Sheltered	Summer.Sheltered	0.200683	0.001	0.006
		13.2										Summer.Exposed	Summer.Sheltered	0.268653	0.001	0.006
E3	Summer	19.76	80600.6		Post-hoc pairwise comparison results of the effects of season and exposure on temperature within the same season and exposure.
		20.22			Season		Winter (low temperature)		Summer (high temperature)			Post-hoc pairwise comparison results of beta diversity matrix of the monthly recruitment samples from the same seasons and exposures to measure variations within same level of temperature and wind fetch.
		19.42			Pairs		t.ratio	p.value	t.ratio	p.value		Season		Winter (low temperature)			Summer (high temperature)
	Winter	13.26			Exposed sites	Sheltered sites	-1.572	0.119	15.344	<.0001		Pairs		R²	p.value	p.adjusted	R²	p.value	p.adjusted
		12.58			Exposure		Exposed sites (high wind fetch)		Sheltered sites (low wind fetch)			E1	E2	0.102326	0.136	0.408	0.211186	0.001	0.003
		13.25			Pairs		t.ratio	p.value	t.ratio	p.value		E1	E3	0.100889	0.122	0.366	0.124218	0.05	0.15
S1	Summer	18.41	2535.9		Winter	Summer	64.346	<.0001	47.43	<.0001		E2	E3	0.119062	0.102	0.306	0.211791	0.008	0.024
		18.93										S1	S2	0.12613	0.02	0.06	0.474971	0.001	0.003
		18.48										S1	S3	0.227721	0.001	0.003	0.528171	0.001	0.003
	Winter	13.63										S2	S3	0.103955	0.134	0.402	0.149927	0.064	0.192
		12.55										Exposure		Exposed sites (high wind fetch)			Sheltered sites (low wind fetch)
		12.89										Pairs		R²	p.value	p.adjusted	R²	p.value	p.adjusted
S2	Summer	17.68	2450.51									Summer1	Summer2	0.125248	0.064	0.192	0.254161	0.002	0.006
		18.31										Summer1	Summer3	0.285197	0.001	0.003	0.319108	0.001	0.003
		18										Summer2	Summer3	0.257946	0.001	0.003	0.0987874	0.172	0.516
	Winter	13.92										Winter1	Winter2	0.399926	0.001	0.003	0.222162	0.001	0.003
		12.86										Winter1	Winter3	0.493174	0.001	0.003	0.244507	0.002	0.006
		13.03										Winter2	Winter3	0.14335	0.029	0.087	0.296421	0.001	0.003
S3	Summer	17.93	3336.66
		18.53
		18.53
	Winter	13.8
		12.73
		12.93
